# Pivotal role of Disrupted-in-Schizophrenia 1 (DISC1) in cardiac resilience to ischemic stress

**DOI:** 10.1101/2022.06.09.494639

**Authors:** Gurdeep Marwarha, Maria J. Pinho, Nathan R Scrimgeour, Katrine Hordnes Slagsvold, Alexander Wahba, Ragnhild E Røsbjørgen, Francisco J. Enguita, Kun Yang, Koko Ishizuka, Carlos Andrés Acosta Casas, Rajeevkumar Raveendran Nair, Rita Brekke, Kristine Pettersen, Geir Bjørkøy, Akira Sawa, Morten A Høydal

## Abstract

Molecular targets that contribute to post-myocardial infarction heart failure remains elusive. Here we studied the global transcriptional landscape of human inducible pluripotent stem cell-derived cardiomyocytes under simulated ischemia at the whole genome level in an unbiased manner. Unexpectedly, we identified Disrupted in Schizophrenia 1 (DISC1), which has been almost exlusively studied in neurodevelopment/neurosignaling, as a key molecule. Reduced DISC1 levels increase infarct size in mouse hearts, increases cTnT release following surgery in coronary artery bypass grafting patients and decrease the survival of human AC16 cardiomyocytes exposed to ischemic conditions by disrupting cardioprotective pathways. Mechanistically, the loss of DISC1 interaction with Glycogen Synthase Kinase 3 Beta (GSK3β) heightens GSK3β activity, promoting cell death. Conversely, increasing DISC1 levels enhances cardioprotective signaling by maintaining the DISC1-GSK3β interaction. Although DISC1 is known to interact with many proteins as an intracellular hub, we have identified that its specific interaction with GSK3β is crucial for cardioprotection. These data also indicate that a key molecule involved in brain health and disease also contributes to cardiac health and disease, supporting the idea that neuropsychiatric conditions are systemic.

**Summary:** Through an unbiased screening at the whole genome level, we underscore that DISC1 is a key molecule for cardiomyocyte resilience post-myocardial infarction. DISC1 has been studied almost exclusively in neuroscience, involving in multiple cellular mechanisms. In contrast, we highlight DISC1’s interaction with GSK3β as specific mechanism that drives cardioprotection. We also report DISC1’s implication in cardiac health following coronary artery bypass grafting.
