## Supporting Appendix 2 for "Pivotal role of Disrupted-in-Schizophrenia 1 (DISC1) in cardiac resilience to ischemic stress"

### Sheet: Hypoxia_48h
miRNA	AveExpr	logFC	adj.P.Val
hsa-miR-6861-3p	9.66642	4.26801	3.0075e-11
hsa-miR-4303	8.4028	5.03273	3.0075e-11
hsa-miR-4497	12.3986	4.57306	3.78244e-11
hsa-miR-3195	12.189	4.19364	5.16372e-11
hsa-miR-4301	13.0049	4.43008	5.16372e-11
hsa-miR-6836-3p	9.03871	5.21035	5.16372e-11
hsa-miR-4792	12.2832	3.98509	6.6396e-11
hsa-miR-1281	9.60633	4.04988	6.6396e-11
hsa-miR-619-5p	6.933	5.56295	8.44975e-11
hsa-miR-4443	7.94309	2.28754	1.29541e-10
hsa-miR-4281	8.40681	3.44282	1.43326e-10
hsa-miR-4488	12.3038	3.08593	1.55929e-10
hsa-miR-6087	9.74391	3.43853	1.72213e-10
hsa-miR-6126	10.7829	3.74013	1.72213e-10
hsa-miR-6724-5p	8.25308	4.39517	1.84057e-10
hsa-miR-4532	10.5446	4.04468	2.3073e-10
hsa-miR-7704	11.2725	3.5262	2.64042e-10
hsa-miR-320c	8.31329	3.48033	2.85816e-10
hsa-miR-320d	8.09495	3.64637	3.17724e-10
hsa-miR-7641	11.5592	3.81273	4.10479e-10
hsa-miR-4328	7.55485	4.44639	6.38206e-10
hsa-miR-4466	8.74045	2.95537	8.20119e-10
hsa-miR-1825	2.59213	5.28112	8.20119e-10
hsa-miR-423-5p	10.2722	-1.26279	1.1786e-09
hsa-miR-6790-3p	9.31949	3.13337	1.1786e-09
hsa-miR-4508	8.54057	2.13325	1.20628e-09
hsa-miR-3196	9.37722	2.76327	1.57651e-09
hsa-miR-1246	16.715	4.9277	1.59461e-09
hsa-miR-4478	2.74156	5.40536	2.99856e-09
hsa-miR-4516	7.91349	3.34743	4.56564e-09
hsa-miR-1248	5.71811	5.65788	4.75967e-09
hsa-miR-3178	8.08774	2.38558	6.12636e-09
hsa-miR-130b-5p	8.78644	-1.60009	7.53394e-09
hsa-miR-1275	6.66536	3.27051	8.0103e-09
hsa-miR-4737	2.76734	5.13144	8.0103e-09
hsa-miR-5701	6.51686	6.22183	8.0103e-09
hsa-miR-4314	6.53185	2.95073	8.22411e-09
hsa-miR-3656	8.11847	4.10073	8.58593e-09
hsa-miR-5096	6.66781	5.48076	1.05576e-08
hsa-miR-7108-5p	1.73598	4.76374	1.29846e-08
hsa-miR-3607-5p	3.77707	7.20803	1.61479e-08
hsa-miR-1307-5p	6.72369	3.32171	1.67334e-08
hsa-miR-4749-3p	1.57672	4.39898	3.55286e-08
hsa-miR-6132	6.12673	3.03867	5.3186e-08
hsa-miR-4455	4.68681	-5.57932	5.59934e-08
hsa-miR-566	2.48057	4.93499	6.25744e-08
hsa-miR-378d	7.05206	2.50258	6.25898e-08
hsa-miR-1273e	2.2344	5.2571	9.31841e-08
hsa-miR-7977	6.40531	-1.67827	9.7256e-08
hsa-miR-1261	8.20018	1.58457	9.7256e-08
hsa-miR-4791	7.34823	3.92784	9.7256e-08
hsa-miR-5585-3p	4.67451	6.68837	9.7256e-08
hsa-miR-664b-3p	4.91257	5.25328	1.22533e-07
hsa-miR-4485-3p	11.5555	-0.771024	1.37434e-07
hsa-miR-3181	7.1303	5.33206	1.40959e-07
hsa-miR-5703	6.31983	2.25011	1.53581e-07
hsa-miR-4417	2.35523	4.78952	1.53581e-07
hsa-miR-3687	4.36863	5.15175	3.43257e-07
hsa-miR-665	4.09925	5.64193	3.43618e-07
hsa-miR-3648	3.68073	5.86933	3.71952e-07
hsa-miR-3653-5p	6.09418	5.0563	7.06136e-07
hsa-miR-6776-5p	4.0292	5.07052	8.19663e-07
hsa-miR-663a	1.96126	4.11555	9.91866e-07
hsa-miR-5684	5.3141	3.02229	1.25426e-06
hsa-miR-320e	5.69729	2.561	1.25812e-06
hsa-miR-4433b-5p	0.919864	3.55051	1.46788e-06
hsa-miR-6763-5p	1.87785	4.0518	2.24499e-06
hsa-let-7i-5p	11.43	0.623099	2.829e-06
hsa-miR-23a-3p	9.11047	1.12172	2.92605e-06
hsa-miR-5585-5p	4.84984	3.97603	3.75165e-06
hsa-miR-146a-5p	6.85286	1.76525	4.72275e-06
hsa-miR-22-5p	9.9607	-0.75157	5.54209e-06
hsa-miR-8072	2.41422	4.16292	6.75772e-06
hsa-miR-490-5p	7.76877	1.33571	8.66247e-06
hsa-miR-6088	5.63317	2.37957	9.27971e-06
hsa-miR-4279	0.76457	3.31273	1.0503e-05
hsa-miR-5689	2.2601	3.33127	1.1787e-05
hsa-miR-302a-5p	7.98129	-0.912541	1.36748e-05
hsa-miR-190a-5p	7.2062	-1.14092	1.43379e-05
hsa-miR-191-5p	13.3957	-0.448173	1.90283e-05
hsa-miR-675-3p	4.21728	3.17635	1.90283e-05
hsa-miR-4299	3.307	3.42474	2.09776e-05
hsa-miR-4449	2.24068	4.26398	2.09776e-05
hsa-miR-486-5p	8.38956	-0.880221	2.36473e-05
hsa-miR-4472	1.39912	3.94003	3.06944e-05
hsa-miR-4634	1.46495	3.54283	3.15718e-05
hsa-miR-1306-5p	4.72694	-1.80598	3.97426e-05
hsa-miR-3610	3.28203	3.47277	4.65218e-05
hsa-miR-6787-3p	1.25749	-2.97018	5.23306e-05
hsa-miR-6873-3p	2.20283	3.42038	6.43091e-05
hsa-miR-660-5p	8.66914	-0.675328	6.57449e-05
hsa-miR-204-5p	9.07184	-0.755374	7.91436e-05
hsa-miR-181a-5p	13.5427	0.40985	7.98736e-05
hsa-miR-145-5p	12.7548	0.489836	8.88514e-05
hsa-miR-199a-5p	8.20201	-0.810582	9.47286e-05
hsa-miR-18a-5p	7.87574	-0.7772	9.47286e-05
hsa-miR-98-5p	9.52465	0.694149	0.000109435
hsa-miR-3182	5.85063	1.38797	0.000113868
hsa-miR-1224-5p	0.717663	3.12676	0.000113868
hsa-miR-1273f	1.84468	3.65868	0.000118396
hsa-miR-1180-3p	7.83535	-0.769925	0.000122523
hsa-miR-151a-5p	12.4501	-0.447033	0.000138043
hsa-miR-4783-5p	0.56357	2.62895	0.000144831
hsa-miR-5095	1.26438	3.18002	0.00015852
hsa-miR-1260b	10.4926	-0.905103	0.000167157
hsa-miR-6836-5p	3.65745	3.79184	0.000167157
hsa-miR-346	4.83262	-1.36192	0.000178506
hsa-miR-1260a	10.4128	-0.888163	0.000178506
hsa-miR-7150	2.04897	3.10593	0.000178506
hsa-miR-4463	2.96249	3.17721	0.000236164
hsa-miR-340-5p	10.8434	-0.564137	0.000243107
hsa-miR-372-3p	5.92525	-1.07778	0.0002489
hsa-miR-30e-5p	14.916	-0.232002	0.000251529
hsa-miR-30c-5p	14.2675	-0.237838	0.000261981
hsa-miR-425-5p	11.3742	-0.430982	0.000338316
hsa-miR-1908-5p	2.13491	-2.59011	0.000342081
hsa-miR-125a-5p	14.6128	-0.435685	0.000342081
hsa-miR-1225-5p	1.22715	2.95877	0.00035744
hsa-miR-99a-5p	11.6497	-0.427906	0.000368157
hsa-miR-4521	2.31938	-2.91596	0.000430909
hsa-miR-1914-5p	1.48154	-2.91057	0.000458576
hsa-miR-6747-3p	3.20051	-2.70797	0.000563419
hsa-miR-551b-5p	3.37721	-1.89282	0.000737086
hsa-miR-501-5p	7.71112	-0.716132	0.000737086
hsa-miR-6793-3p	0.840969	-2.51901	0.000761395
hsa-miR-371a-3p	2.08465	-2.58007	0.000786988
hsa-miR-186-5p	12.0014	-0.334263	0.000798686
hsa-miR-106b-5p	8.97747	-0.589164	0.000991205
hsa-miR-301b-5p	1.01372	-2.23507	0.00100892
hsa-miR-4430	0.994892	2.57107	0.00106096
hsa-miR-30a-5p	14.7454	-0.20178	0.00116063
hsa-miR-4284	7.28733	0.852431	0.00133164
hsa-miR-17-5p	8.30731	-0.676633	0.00137022
hsa-let-7e-5p	12.5164	-0.453149	0.00155506
hsa-miR-7151-3p	6.04353	-0.869633	0.00157836
hsa-miR-4530	0.742623	2.3907	0.0015921
hsa-miR-2110	4.2644	-1.78518	0.00161306
hsa-miR-4505	0.620103	2.3328	0.00171181
hsa-miR-29b-1-5p	1.67345	-2.03719	0.00218259
hsa-miR-374b-5p	11.299	0.534097	0.0022533
hsa-miR-106a-5p	5.35672	-1.29686	0.00232796
hsa-miR-15a-5p	7.3782	-0.856218	0.00232796
hsa-miR-504-5p	9.05933	-0.561568	0.00232796
hsa-miR-374a-5p	11.4071	0.549702	0.00239705
hsa-miR-612	0.438605	2.23356	0.00255471
hsa-miR-335-5p	10.5558	-0.384629	0.00256207
hsa-miR-20a-5p	8.42866	-0.53899	0.00264016
hsa-miR-1227-5p	0.918583	2.65606	0.00278619
hsa-miR-668-5p	0.408775	2.13124	0.00280285
hsa-miR-1268b	1.52171	-2.2322	0.00319945
hsa-miR-378i	7.97365	-0.591769	0.0039312
hsa-miR-93-5p	10.9493	-0.337482	0.0039312
hsa-miR-9500	4.68733	1.87905	0.00405858
hsa-miR-500a-5p	6.5396	-0.745538	0.00418142
hsa-let-7f-5p	13.3622	0.251553	0.00419998
hsa-let-7g-5p	13.127	0.204625	0.00490881
hsa-miR-345-5p	8.78583	-0.491105	0.00513477
hsa-miR-16-5p	12.5228	-0.239336	0.00589995
hsa-miR-378c	7.79345	-0.569472	0.00613397
hsa-miR-424-5p	9.3562	-0.534246	0.00613397
hsa-miR-718	0.30877	1.78402	0.00628619
hsa-miR-3180-5p	1.26992	-2.20157	0.00629318
hsa-miR-125b-5p	14.2413	-0.258042	0.00712832
hsa-miR-885-5p	3.12914	-2.28598	0.00742652
hsa-miR-34a-5p	9.66078	-0.377271	0.00742652
hsa-miR-548ba	0.894412	-1.86093	0.00798133
hsa-miR-6845-3p	0.276408	1.67862	0.00798133
hsa-miR-7151-5p	5.39731	-0.85015	0.00883938
hsa-miR-6756-3p	0.635437	2.29199	0.00891702
hsa-miR-1910-5p	1.06285	-2.04657	0.0089837
hsa-miR-4687-5p	0.365303	1.97114	0.00899981
hsa-miR-574-5p	8.26119	0.658075	0.00906581
hsa-miR-148a-5p	5.08413	-1.02212	0.00949183
hsa-miR-181d-5p	7.48771	0.60352	0.00957615
hsa-miR-214-5p	2.4682	-2.08904	0.00978454
hsa-miR-26a-5p	14.801	-0.13586	0.0100984
hsa-miR-92a-1-5p	1.66934	-2.08101	0.010268
hsa-miR-362-5p	9.32726	-0.395109	0.010552
hsa-miR-548ah-5p	0.978122	2.26978	0.0105792
hsa-miR-330-5p	5.96164	0.714921	0.0109144
hsa-miR-24-3p	13.1743	0.367449	0.0110759
hsa-miR-15b-5p	10.1936	-0.269818	0.011919
hsa-miR-548d-5p	3.96686	1.2221	0.011919
hsa-miR-3173-5p	2.61952	-1.82816	0.0129964
hsa-miR-129-5p	5.1754	-0.977831	0.0132818
hsa-miR-7153-3p	0.640806	2.41494	0.0132818
hsa-miR-769-5p	7.72034	-0.52421	0.013376
hsa-miR-1277-5p	4.76268	-1.0908	0.014528
hsa-miR-4297	0.30877	1.78766	0.0155412
hsa-miR-302c-5p	1.90495	-2.14076	0.015748
hsa-miR-205-5p	7.01545	-0.674367	0.015748
hsa-miR-30d-5p	15.82	-0.195695	0.015748
hsa-miR-4286	7.79126	0.586882	0.0160484
hsa-miR-23b-5p	5.30019	-0.910933	0.0166654
hsa-miR-499a-5p	14.5669	-0.185132	0.0173865
hsa-miR-28-5p	11.1802	-0.262648	0.0213148
hsa-miR-10b-5p	6.52662	-0.636998	0.0218223
hsa-miR-484	9.37018	-0.322317	0.0222291
hsa-miR-1291	0.889227	1.98018	0.0222291
hsa-miR-671-5p	5.67257	-0.729792	0.0233106
hsa-miR-185-5p	9.50217	-0.367264	0.0233106
hsa-miR-1285-5p	2.15367	2.31039	0.0233106
hsa-miR-942-5p	3.9225	-1.51273	0.0243386
hsa-miR-196a-5p	0.707255	1.80026	0.0246238
hsa-miR-362-3p	6.21099	-0.648266	0.0253341
hsa-miR-10a-5p	9.94254	-0.34336	0.0253341
hsa-miR-450a-5p	9.22451	-0.389569	0.0254366
hsa-miR-146b-5p	8.42423	-0.390843	0.0256596
hsa-miR-6796-3p	1.51811	2.60504	0.0260088
hsa-miR-181b-5p	12.3362	0.236352	0.0262045
hsa-miR-148a-3p	7.08222	-0.508661	0.0273082
hsa-miR-320b	11.0606	-0.256241	0.0274337
hsa-miR-4650-5p	4.89812	-0.91235	0.0276207
hsa-miR-188-5p	2.89147	-1.91865	0.0278349
hsa-miR-4454	2.56932	-2.04468	0.028321
hsa-miR-1269b	6.20027	-0.514669	0.0286941
hsa-miR-302d-5p	0.891759	-1.80182	0.0319039
hsa-miR-6852-3p	1.50227	-1.71899	0.03199
hsa-miR-339-5p	7.20341	0.523926	0.0333479
hsa-miR-192-5p	9.6132	-0.305396	0.0364416
hsa-miR-208a-3p	7.48864	-0.510704	0.0368979
hsa-miR-3126-5p	0.153975	1.72419	0.0384509
hsa-miR-4426	0.463565	1.72732	0.0384509
hsa-miR-4285	0.178146	1.38453	0.0395615
hsa-miR-1267	0.153975	1.72732	0.0404683
hsa-miR-4444	0.332941	1.38453	0.0405532
hsa-miR-4784	0.121613	1.63025	0.0431919
hsa-miR-548q	0.121613	1.63025	0.0431919
hsa-miR-324-5p	7.09557	-0.370674	0.0448407
hsa-miR-149-5p	10.5502	-0.271031	0.0448407
hsa-miR-410-5p	0.153975	1.32053	0.0453663
hsa-miR-4485-5p	7.30762	-0.413623	0.0461646
hsa-miR-27a-5p	5.43757	-0.732987	0.0463031
hsa-miR-4327	0.30877	1.3174	0.0463031
hsa-miR-1247-5p	0.718365	-1.72107	0.0463871
hsa-miR-4423-5p	2.55626	-1.44029	0.0463871
hsa-miR-361-5p	11.0665	-0.230953	0.0468911
hsa-miR-4787-5p	0.121613	1.63553	0.0472933
hsa-miR-4770	0.121613	1.23108	0.0474714
hsa-miR-6723-5p	0.740794	1.63025	0.0481753
hsa-miR-6741-3p	0.352242	1.50726	0.0484762
hsa-miR-6871-3p	0.121613	1.38654	0.0500453
hsa-miR-7160-5p	0.121613	1.38654	0.0500453
hsa-miR-34b-5p	0.121613	1.23573	0.0502132
hsa-miR-5187-5p	0.276408	1.38654	0.0510249
hsa-miR-6090	0.178146	1.49951	0.0516413
hsa-miR-503-5p	9.23777	0.317326	0.0560573
hsa-miR-4523	0.153975	1.43149	0.0561196
hsa-miR-3143	0.121613	1.23636	0.0565844
hsa-miR-3155b	0.121613	1.23636	0.0565844
hsa-miR-1973	4.86752	-1.53912	0.0574141
hsa-miR-23a-5p	3.62249	-1.1208	0.0597521
hsa-miR-548av-3p	2.73343	-1.60653	0.060202
hsa-miR-584-5p	7.55565	-0.360496	0.060202
hsa-miR-371a-5p	2.28424	-1.82229	0.0627108
hsa-miR-126-5p	6.78797	0.526067	0.0630662
hsa-miR-3200-5p	1.86443	-1.77433	0.0640593
hsa-miR-545-5p	1.17904	-1.55874	0.0643748
hsa-miR-128-1-5p	2.17151	-1.52274	0.0650801
hsa-miR-641	3.94057	-0.968184	0.0653437
hsa-miR-132-5p	5.81349	-0.544015	0.0654388
hsa-miR-1343-5p	0.85386	1.86434	0.0654388
hsa-miR-4531	3.84088	2.15201	0.0670701
hsa-miR-4507	0.30877	1.31801	0.0683258
hsa-miR-218-5p	13.4565	-0.134821	0.0844242
hsa-miR-675-5p	5.80636	-0.589947	0.0874043
hsa-miR-1249-3p	4.29634	-0.829941	0.0887544
hsa-miR-3125	0.585998	1.54373	0.0887544
hsa-miR-6819-3p	2.15057	-1.46497	0.0889777
hsa-miR-642a-5p	4.48472	-0.649824	0.0893394
hsa-miR-589-5p	5.91833	-0.518905	0.0893394
hsa-miR-374a-3p	8.68795	-0.436291	0.0893394
hsa-miR-548y	0.984361	-1.45941	0.0973373
hsa-miR-4326	5.35795	-0.53232	0.100401
hsa-miR-6726-3p	0.85386	-1.42323	0.101339
hsa-miR-29a-5p	0.61836	-1.48943	0.106613
hsa-miR-1468-5p	3.14056	-0.9992	0.108171
hsa-miR-550a-5p	5.34759	-0.610473	0.112016
hsa-miR-1323	0.389474	-1.28106	0.115006
hsa-miR-135a-5p	7.35633	-0.337584	0.11955
hsa-miR-155-5p	7.47128	0.394266	0.11955
hsa-miR-1253	-0.0331824	1.18491	0.11955
hsa-miR-1469	-0.0331824	1.18491	0.11955
hsa-miR-2278	-0.0331824	1.18491	0.11955
hsa-miR-3619-5p	-0.0331824	1.18491	0.11955
hsa-miR-4258	-0.0331824	1.18491	0.11955
hsa-miR-4651	-0.0331824	1.18491	0.11955
hsa-miR-4667-5p	-0.0331824	1.18491	0.11955
hsa-miR-4676-5p	-0.0331824	1.18491	0.11955
hsa-miR-4745-5p	-0.0331824	1.18491	0.11955
hsa-miR-6776-3p	-0.0331824	1.18491	0.11955
hsa-miR-3074-5p	0.234679	1.40735	0.11955
hsa-miR-215-5p	4.23055	0.732931	0.120278
hsa-miR-6859-5p	0.121613	1.18491	0.120787
hsa-miR-20b-5p	5.33503	-0.576776	0.123482
hsa-miR-140-5p	8.46792	-0.273517	0.123482
hsa-miR-4256	0.0233507	1.4674	0.123482
hsa-miR-3152-5p	0.121613	1.18491	0.124711
hsa-miR-4999-5p	0.121613	1.18491	0.124711
hsa-miR-625-5p	0.332941	1.56883	0.125458
hsa-miR-199b-5p	5.15095	-0.596692	0.126872
hsa-miR-195-5p	4.33487	-0.652272	0.127315
hsa-miR-4486	2.01447	1.44387	0.127745
hsa-miR-548am-5p	2.2346	1.65997	0.134786
hsa-miR-369-5p	0.674893	-1.203	0.139209
hsa-miR-548k	4.12304	-0.664453	0.139209
hsa-miR-3654	0.30877	1.31801	0.139209
hsa-miR-374b-3p	7.08337	-0.402651	0.145124
hsa-miR-3613-5p	10.5402	-0.339518	0.146674
hsa-miR-505-5p	3.90626	-0.73923	0.148382
hsa-miR-548w	4.0582	0.721829	0.148382
hsa-miR-4296	-0.000820657	0.918961	0.148382
hsa-miR-6746-3p	-0.000820657	0.918961	0.148382
hsa-miR-6746-5p	-0.000820657	0.918961	0.148382
hsa-miR-6779-3p	-0.000820657	0.918961	0.148382
hsa-miR-1273h-5p	0.0233507	0.992065	0.148382
hsa-miR-3940-5p	0.0233507	0.992065	0.148382
hsa-miR-4305	0.0233507	0.992065	0.148382
hsa-miR-592	2.95427	-1.17184	0.152259
hsa-miR-6881-5p	0.487736	-1.09567	0.152259
hsa-miR-378a-5p	6.94146	-0.319173	0.152259
hsa-miR-6832-5p	0.121613	0.847162	0.152259
hsa-miR-3161	-0.0331824	0.847162	0.152259
hsa-miR-4264	-0.0331824	0.847162	0.152259
hsa-miR-4315	-0.0331824	0.847162	0.152259
hsa-miR-4419b	-0.0331824	0.847162	0.152259
hsa-miR-4534	-0.0331824	0.847162	0.152259
hsa-miR-4656	-0.0331824	0.847162	0.152259
hsa-miR-525-5p	-0.0331824	0.847162	0.152259
hsa-miR-548ag	-0.0331824	0.847162	0.152259
hsa-miR-6501-5p	-0.0331824	0.847162	0.152259
hsa-miR-6736-3p	-0.0331824	0.847162	0.152259
hsa-miR-6761-5p	-0.0331824	0.847162	0.152259
hsa-miR-6791-5p	-0.0331824	0.847162	0.152259
hsa-miR-6834-5p	-0.0331824	0.847162	0.152259
hsa-miR-6837-5p	-0.0331824	0.847162	0.152259
hsa-miR-1208	-0.0331824	0.863319	0.152259
hsa-miR-3169	-0.0331824	0.863319	0.152259
hsa-miR-3616-5p	-0.0331824	0.863319	0.152259
hsa-miR-3944-5p	-0.0331824	0.863319	0.152259
hsa-miR-4669	-0.0331824	0.863319	0.152259
hsa-miR-4714-5p	-0.0331824	0.863319	0.152259
hsa-miR-4753-5p	-0.0331824	0.863319	0.152259
hsa-miR-6813-3p	-0.0331824	0.863319	0.152259
hsa-miR-6869-3p	-0.0331824	0.863319	0.152259
hsa-miR-7153-5p	-0.0331824	0.863319	0.152259
hsa-miR-7856-5p	-0.0331824	0.863319	0.152259
hsa-miR-598-5p	0.276408	0.880499	0.152259
hsa-miR-297	-0.0331824	0.880499	0.152259
hsa-miR-3692-5p	-0.0331824	0.880499	0.152259
hsa-miR-4262	-0.0331824	0.880499	0.152259
hsa-miR-4309	-0.0331824	0.880499	0.152259
hsa-miR-4648	-0.0331824	0.880499	0.152259
hsa-miR-4689	-0.0331824	0.880499	0.152259
hsa-miR-4755-5p	-0.0331824	0.880499	0.152259
hsa-miR-4794	-0.0331824	0.880499	0.152259
hsa-miR-516a-5p	-0.0331824	0.880499	0.152259
hsa-miR-5706	-0.0331824	0.880499	0.152259
hsa-miR-6165	-0.0331824	0.880499	0.152259
hsa-miR-6510-5p	-0.0331824	0.880499	0.152259
hsa-miR-6754-5p	-0.0331824	0.880499	0.152259
hsa-miR-6826-5p	-0.0331824	0.880499	0.152259
hsa-miR-6875-5p	-0.0331824	0.880499	0.152259
hsa-miR-6895-5p	-0.0331824	0.880499	0.152259
hsa-miR-95-5p	-0.0331824	0.880499	0.152259
hsa-miR-6865-3p	0.153975	0.918961	0.152259
hsa-miR-4310	-0.000820657	0.934912	0.152259
hsa-miR-548at-5p	0.153975	0.934912	0.152259
hsa-miR-548e-5p	-0.000820657	0.950359	0.152259
hsa-miR-4468	0.178146	1.00502	0.152259
hsa-miR-1976	0.421836	1.00502	0.152259
hsa-miR-1587	-0.0331824	1.18491	0.152259
hsa-miR-3119	-0.0331824	1.18491	0.152259
hsa-miR-4323	-0.0331824	1.18491	0.152259
hsa-miR-4632-5p	-0.0331824	1.18491	0.152259
hsa-miR-6807-5p	-0.0331824	1.18491	0.152259
hsa-miR-222-5p	0.87316	-1.16123	0.157882
hsa-miR-143-5p	7.97679	0.356295	0.161409
hsa-miR-1273d	0.121613	0.880499	0.163039
hsa-miR-105-5p	1.27465	-1.18556	0.166475
hsa-miR-7-5p	9.50639	-0.244044	0.172055
hsa-miR-887-5p	5.02183	-0.561416	0.177392
hsa-miR-4289	4.75307	-0.464552	0.180873
hsa-miR-208a-5p	11.4881	-0.148593	0.180873
hsa-miR-6716-5p	0.30877	-1.03155	0.181774
hsa-miR-183-5p	10.3636	-0.207523	0.182644
hsa-miR-148b-5p	5.0264	-0.608949	0.18421
hsa-miR-6852-5p	0.153975	0.918961	0.18421
hsa-miR-3180	1.31351	-1.24685	0.18423
hsa-miR-302b-5p	1.02504	-1.14944	0.18423
hsa-let-7b-5p	7.08983	0.266842	0.18423
hsa-miR-4292	0.965061	1.53487	0.18423
hsa-miR-212-5p	4.98474	-0.594989	0.187696
hsa-miR-30b-5p	11.6845	0.154553	0.188544
hsa-miR-452-5p	9.00852	-0.236491	0.191474
hsa-miR-363-5p	0.61836	-1.02472	0.192969
hsa-miR-216a-5p	1.56539	1.44352	0.193124
hsa-miR-1266-5p	1.68377	-1.47585	0.193442
hsa-miR-135b-5p	8.79208	-0.207117	0.193442
hsa-miR-3127-5p	0.463565	1.1251	0.193511
hsa-miR-6894-3p	0.848989	-1.23223	0.193977
hsa-let-7d-5p	9.93892	0.222953	0.197465
hsa-miR-4451	0.726556	-1.01566	0.197587
hsa-miR-99b-5p	14.6653	-0.172254	0.198502
hsa-miR-4266	2.5171	-1.12417	0.200051
hsa-miR-618	2.07902	-1.06697	0.204649
hsa-miR-33a-5p	2.74275	-1.0244	0.208867
hsa-miR-3064-5p	1.71416	-1.0864	0.209761
hsa-miR-4535	0.967714	1.43549	0.209761
hsa-miR-24-2-5p	7.85623	-0.283356	0.21161
hsa-miR-1270	4.58583	-0.453286	0.214372
hsa-miR-32-5p	7.11532	-0.389316	0.215481
hsa-miR-1271-5p	8.08457	0.227761	0.215526
hsa-miR-548j-5p	0.94089	-1.03909	0.216445
hsa-miR-4633-5p	10.2285	-0.140083	0.217794
hsa-miR-6769b-3p	0.341132	1.28606	0.217941
hsa-miR-92b-5p	1.76029	-1.1628	0.228355
hsa-miR-548az-5p	0.431203	0.859795	0.228355
hsa-miR-6516-5p	2.38042	-0.899923	0.233527
hsa-miR-500b-5p	5.88423	0.325324	0.236913
hsa-miR-96-5p	6.09929	-0.341129	0.237187
hsa-miR-3168	1.23754	-0.945698	0.243126
hsa-miR-4661-5p	0.740794	1.06684	0.243126
hsa-miR-454-5p	5.58765	-0.378552	0.248026
hsa-miR-25-5p	3.62608	-0.68886	0.249772
hsa-miR-4662a-5p	5.73658	-0.329746	0.24983
hsa-miR-6820-5p	0.121613	0.847162	0.255659
hsa-miR-4736	0.121613	0.863319	0.255659
hsa-miR-6070	1.92461	1.22596	0.256368
hsa-miR-3174	0.178146	0.975084	0.257069
hsa-miR-422a	4.64124	-0.524412	0.266531
hsa-miR-6076	0.153975	0.918961	0.279033
hsa-miR-6870-5p	0.153975	0.918961	0.279033
hsa-miR-181c-5p	7.22272	0.22846	0.281932
hsa-miR-6078	0.276408	0.863319	0.282648
hsa-miR-1250-5p	2.56469	0.760006	0.292104
hsa-miR-301a-5p	5.602	-0.323611	0.293981
hsa-miR-532-5p	10.5024	-0.131239	0.294944
hsa-miR-744-5p	6.60594	-0.270485	0.297034
hsa-miR-616-5p	3.74872	0.589196	0.297034
hsa-miR-550a-3-5p	2.28073	-0.849308	0.300775
hsa-miR-103a-2-5p	2.03663	0.988943	0.300775
hsa-miR-628-5p	7.47793	-0.2081	0.304114
hsa-miR-556-5p	3.72696	0.604987	0.309752
hsa-miR-1181	0.121613	0.847162	0.312617
hsa-miR-3661	0.30877	0.775977	0.325747
hsa-miR-651-5p	7.44884	-0.202031	0.327613
hsa-miR-342-5p	3.57101	0.48299	0.334519
hsa-miR-133a-5p	9.61969	-0.181448	0.335224
hsa-miR-576-5p	5.21652	-0.371144	0.339613
hsa-miR-4636	4.37414	-0.466371	0.341459
hsa-miR-6815-5p	0.121613	0.803708	0.345856
hsa-miR-873-5p	2.35079	1.00007	0.350749
hsa-miR-3675-5p	1.30148	0.883172	0.392967
hsa-miR-4501	1.6862	1.09567	0.401011
hsa-miR-548aq-3p	1.72704	-0.999017	0.401225
hsa-miR-548ad-5p	1.55706	0.856385	0.411013
hsa-miR-483-5p	5.37403	-0.298519	0.421091
hsa-miR-3065-5p	5.59466	-0.288259	0.421091
hsa-miR-224-5p	10.8831	0.116354	0.421271
hsa-miR-331-5p	6.98665	0.222956	0.425301
hsa-miR-5787	0.707255	0.885179	0.430113
hsa-miR-18b-5p	1.50055	-0.929978	0.435131
hsa-miR-3591-5p	8.08998	0.142461	0.436327
hsa-miR-1255a	0.30877	0.73111	0.438896
hsa-miR-376c-3p	1.56344	0.992651	0.450506
hsa-miR-1298-5p	0.520098	-0.747707	0.457114
hsa-miR-1287-5p	6.0698	-0.235389	0.462708
hsa-let-7c-5p	9.14321	-0.127555	0.462708
hsa-miR-3679-5p	1.98374	0.934373	0.462708
hsa-miR-7109-5p	0.831431	-0.920831	0.467053
hsa-miR-4775	2.18247	-0.65399	0.467053
hsa-miR-375	4.05429	-0.33327	0.467053
hsa-miR-6515-5p	0.731426	-0.754125	0.469116
hsa-miR-1293	1.02796	0.877688	0.473624
hsa-miR-193b-5p	1.204	-0.72644	0.477506
hsa-miR-190b	0.839622	-0.768101	0.47933
hsa-miR-449a	0.397665	-0.671057	0.47933
hsa-miR-4665-5p	0.186336	-0.608215	0.47933
hsa-miR-4804-5p	0.178146	-0.579857	0.47933
hsa-miR-491-5p	5.49434	-0.233787	0.47933
hsa-miR-219b-5p	0.121613	0.437525	0.47933
hsa-miR-4499	0.121613	0.437525	0.47933
hsa-miR-200c-5p	-0.0331824	0.437525	0.47933
hsa-miR-3133	-0.0331824	0.437525	0.47933
hsa-miR-4496	-0.0331824	0.437525	0.47933
hsa-miR-4709-5p	-0.0331824	0.437525	0.47933
hsa-miR-4774-5p	-0.0331824	0.437525	0.47933
hsa-miR-554	-0.0331824	0.437525	0.47933
hsa-miR-564	-0.0331824	0.437525	0.47933
hsa-miR-6787-5p	-0.0331824	0.437525	0.47933
hsa-miR-6828-3p	-0.0331824	0.437525	0.47933
hsa-miR-6862-5p	-0.0331824	0.437525	0.47933
hsa-miR-7978	-0.0331824	0.437525	0.47933
hsa-miR-1273g-5p	-0.0331824	0.437525	0.47933
hsa-miR-141-5p	-0.0331824	0.437525	0.47933
hsa-miR-150-5p	-0.0331824	0.437525	0.47933
hsa-miR-4253	-0.0331824	0.437525	0.47933
hsa-miR-4287	-0.0331824	0.437525	0.47933
hsa-miR-4422	-0.0331824	0.437525	0.47933
hsa-miR-4436b-5p	-0.0331824	0.437525	0.47933
hsa-miR-4464	-0.0331824	0.437525	0.47933
hsa-miR-4646-5p	-0.0331824	0.437525	0.47933
hsa-miR-516b-5p	-0.0331824	0.437525	0.47933
hsa-miR-548ak	-0.0331824	0.437525	0.47933
hsa-miR-548an	-0.0331824	0.437525	0.47933
hsa-miR-548m	-0.0331824	0.437525	0.47933
hsa-miR-6739-5p	-0.0331824	0.437525	0.47933
hsa-miR-6803-3p	-0.0331824	0.437525	0.47933
hsa-miR-892c-5p	-0.0331824	0.437525	0.47933
hsa-miR-4317	3.75556	0.524626	0.47933
hsa-miR-548l	0.750727	0.713607	0.47933
hsa-miR-627-5p	0.797327	0.728976	0.47933
hsa-miR-378b	1.14102	0.773152	0.47933
hsa-miR-211-5p	0.384603	-0.685696	0.487792
hsa-miR-6815-3p	0.352242	-0.645629	0.48908
hsa-miR-497-5p	1.21115	-0.643296	0.490214
hsa-miR-302e	6.06942	-0.227873	0.490214
hsa-miR-6816-3p	0.693492	0.759701	0.490214
hsa-miR-542-5p	2.24679	0.666355	0.499469
hsa-miR-4536-5p	0.0233507	0.437525	0.503681
hsa-miR-548c-5p	2.7708	0.620769	0.504428
hsa-miR-548o-5p	2.7708	0.620769	0.504428
hsa-miR-4638-3p	0.121613	0.437525	0.50489
hsa-miR-585-5p	2.79161	-0.490048	0.510215
hsa-miR-378h	0.674893	-0.68615	0.512224
hsa-miR-548i	0.121613	0.487385	0.512936
hsa-miR-877-5p	4.9681	-0.305231	0.514649
hsa-miR-338-5p	5.01418	0.223965	0.514649
hsa-miR-3141	0.121613	0.471228	0.514649
hsa-miR-6732-3p	0.121613	0.471228	0.514649
hsa-miR-590-5p	0.276408	0.57816	0.514649
hsa-miR-152-5p	0.463565	-0.610217	0.517407
hsa-miR-31-5p	9.69281	0.0883963	0.517407
hsa-miR-3934-5p	-0.0331824	0.437525	0.517407
hsa-miR-5094	-0.0331824	0.437525	0.517407
hsa-miR-6068	-0.0331824	0.437525	0.517407
hsa-miR-6080	-0.0331824	0.437525	0.517407
hsa-miR-6742-3p	-0.0331824	0.437525	0.517407
hsa-miR-6794-5p	-0.0331824	0.437525	0.517407
hsa-miR-6804-5p	-0.0331824	0.437525	0.517407
hsa-miR-6882-5p	-0.0331824	0.437525	0.517407
hsa-miR-3928-3p	0.121613	0.465959	0.517407
hsa-miR-6884-5p	0.121613	0.465959	0.517407
hsa-miR-3929	0.276408	0.471228	0.517407
hsa-miR-5708	0.276408	0.471228	0.517407
hsa-miR-3194-5p	0.121613	0.482116	0.517407
hsa-miR-548ax	0.153975	-0.521339	0.520421
hsa-miR-374c-5p	3.09396	0.622661	0.520421
hsa-miR-4646-3p	0.121613	-0.526405	0.521647
hsa-miR-19b-1-5p	0.121613	-0.524041	0.521647
hsa-miR-6721-5p	0.495927	-0.521339	0.521647
hsa-miR-3913-5p	0.487736	0.623821	0.521647
hsa-miR-4701-3p	0.153975	-0.496939	0.522847
hsa-miR-3145-5p	0.276408	0.56577	0.522847
hsa-miR-4324	0.276408	0.684162	0.530654
hsa-miR-4746-5p	0.276408	-0.525464	0.535545
hsa-miR-3128	0.463565	0.465959	0.543981
hsa-miR-2355-5p	2.17139	-0.519679	0.544838
hsa-miR-1302	0.121613	-0.494528	0.545161
hsa-miR-6818-3p	0.121613	-0.494528	0.545161
hsa-miR-6827-3p	0.121613	-0.492164	0.545161
hsa-miR-6858-3p	0.661832	-0.492164	0.554116
hsa-miR-29a-3p	10.6996	-0.0923508	0.554116
hsa-miR-219a-5p	-0.0331824	0.437525	0.554116
hsa-miR-3652	-0.0331824	0.437525	0.554116
hsa-miR-4459	-0.0331824	0.437525	0.554116
hsa-miR-4750-5p	-0.0331824	0.437525	0.554116
hsa-miR-513b-5p	-0.0331824	0.437525	0.554116
hsa-miR-5587-3p	-0.0331824	0.437525	0.554116
hsa-miR-6734-5p	-0.0331824	0.437525	0.554116
hsa-miR-6858-5p	-0.0331824	0.437525	0.554116
hsa-miR-4429	0.642532	0.562061	0.55451
hsa-miR-7976	3.49649	0.408982	0.56564
hsa-miR-379-5p	3.40765	0.402835	0.565709
hsa-miR-582-5p	2.79198	-0.508131	0.566963
hsa-miR-378j	4.14036	-0.291972	0.566963
hsa-miR-29b-2-5p	0.739617	0.747667	0.569283
hsa-miR-409-5p	0.61836	-0.616545	0.576945
hsa-miR-548h-5p	1.38285	0.661752	0.578405
hsa-miR-6891-5p	0.276408	0.437525	0.582286
hsa-miR-548ar-5p	0.121613	0.527342	0.585877
hsa-miR-6127	-0.0331824	0.437525	0.601542
hsa-miR-217	4.73012	0.292671	0.60213
hsa-miR-134-5p	0.121613	0.514324	0.603193
hsa-miR-200b-5p	0.153975	0.437525	0.607675
hsa-miR-378g	3.86231	-0.31461	0.609581
hsa-miR-874-5p	2.31135	0.418762	0.612361
hsa-miR-4435	0.121613	-0.386959	0.613371
hsa-miR-486-3p	0.153975	0.386783	0.617257
hsa-miR-652-5p	0.642532	0.50813	0.61831
hsa-miR-382-5p	0.463565	-0.465163	0.620674
hsa-miR-1251-5p	0.276408	-0.386959	0.620674
hsa-miR-3139	1.38865	-0.510428	0.624647
hsa-miR-629-5p	5.83331	-0.164417	0.624647
hsa-miR-548ar-3p	1.01685	0.514549	0.624647
hsa-miR-34c-5p	3.77199	-0.38437	0.630019
hsa-miR-517b-3p	2.01846	-0.439664	0.635318
hsa-miR-378a-3p	2.8455	-0.451961	0.64158
hsa-miR-1258	0.121613	0.37975	0.643126
hsa-miR-182-5p	9.77064	-0.0741411	0.649046
hsa-miR-1911-5p	0.276408	0.37975	0.649694
hsa-miR-6514-5p	1.51359	0.475061	0.651062
hsa-miR-664a-5p	4.2848	0.19873	0.662827
hsa-miR-374c-3p	0.121613	0.346413	0.665274
hsa-miR-3915	0.121613	0.346413	0.665274
hsa-miR-1284	2.83309	-0.597668	0.667647
hsa-miR-548ab	0.915029	-0.474606	0.667647
hsa-miR-455-5p	5.64624	-0.149801	0.683433
hsa-miR-9-5p	7.44506	0.0962663	0.684357
hsa-miR-4498	0.178146	0.338932	0.699092
hsa-miR-6770-3p	0.30877	0.420119	0.699486
hsa-miR-1915-5p	0.997423	-0.439279	0.709286
hsa-miR-6866-5p	0.642532	-0.389432	0.731992
hsa-miR-3129-5p	0.773155	0.385605	0.736936
hsa-miR-296-5p	4.27909	0.161938	0.737554
hsa-miR-676-5p	0.520098	0.334496	0.743559
hsa-miR-6838-5p	-0.000820657	-0.310866	0.749186
hsa-miR-3123	2.5308	-0.337137	0.751931
hsa-miR-193a-5p	4.59318	0.146958	0.751931
hsa-miR-6764-3p	0.276408	0.360427	0.763282
hsa-miR-548au-5p	1.06851	0.376782	0.763282
hsa-miR-6833-3p	0.352242	0.288441	0.771996
hsa-miR-4717-3p	0.276408	0.329492	0.776806
hsa-miR-4662a-3p	0.848989	0.359265	0.787835
hsa-miR-196b-5p	1.34008	-0.335021	0.79715
hsa-miR-100-5p	14.07	0.0367661	0.802491
hsa-miR-24-1-5p	6.8962	0.0789143	0.802491
hsa-miR-411-5p	2.55058	-0.309027	0.819894
hsa-miR-4645-5p	-0.0331824	-0.233062	0.819894
hsa-miR-5002-5p	-0.0331824	-0.233062	0.819894
hsa-miR-5010-5p	-0.0331824	-0.233062	0.819894
hsa-miR-509-3-5p	0.121613	-0.233062	0.819894
hsa-miR-1268a	2.9252	-0.220052	0.819894
hsa-miR-1255b-5p	-0.0331824	-0.220044	0.819894
hsa-miR-3192-5p	-0.0331824	-0.220044	0.819894
hsa-miR-365a-5p	-0.0331824	-0.220044	0.819894
hsa-miR-3665	-0.0331824	-0.220044	0.819894
hsa-miR-4647	-0.0331824	-0.220044	0.819894
hsa-miR-548aj-5p	-0.0331824	-0.220044	0.819894
hsa-miR-548g-5p	-0.0331824	-0.220044	0.819894
hsa-miR-548x-5p	-0.0331824	-0.220044	0.819894
hsa-miR-577	-0.0331824	-0.220044	0.819894
hsa-miR-7109-3p	-0.0331824	-0.220044	0.819894
hsa-miR-938	-0.0331824	-0.220044	0.819894
hsa-miR-1296-5p	7.18159	-0.0858561	0.819894
hsa-miR-4733-5p	0.121613	-0.220044	0.819956
hsa-miR-4320	0.121613	-0.220044	0.822491
hsa-miR-1254	0.671538	0.334538	0.832022
hsa-miR-3605-5p	0.507037	-0.235238	0.839619
hsa-miR-208b-5p	5.60834	0.085969	0.839619
hsa-miR-369-3p	2.76841	0.228644	0.839619
hsa-miR-653-5p	1.8425	-0.282741	0.84005
hsa-miR-1179	2.77085	0.191199	0.84005
hsa-miR-4483	1.59581	-0.259468	0.841298
hsa-miR-7155-3p	1.55233	-0.225698	0.84291
hsa-miR-1273c	0.894412	0.257372	0.843905
hsa-miR-3132	0.121613	0.209912	0.84801
hsa-miR-144-5p	0.463565	-0.207489	0.861924
hsa-miR-1243	1.07962	0.259357	0.861924
hsa-miR-450b-5p	10.4955	-0.0359855	0.864323
hsa-miR-142-5p	0.276408	0.176575	0.882464
hsa-miR-202-5p	1.27165	-0.221878	0.885668
hsa-miR-511-5p	0.332941	-0.182296	0.887954
hsa-miR-5697	0.276408	0.221922	0.887954
hsa-miR-7160-3p	0.463565	0.224453	0.893348
hsa-miR-5581-3p	1.28771	0.170647	0.896582
hsa-miR-502-5p	4.70099	0.0674914	0.899716
hsa-miR-548n	1.25235	0.168629	0.899716
hsa-miR-200a-5p	0.642532	-0.200389	0.916675
hsa-miR-3115	1.56376	-0.167582	0.916675
hsa-miR-6758-3p	0.805517	-0.165049	0.928586
hsa-miR-4291	1.2959	0.20236	0.928586
hsa-miR-338-3p	2.77826	-0.138235	0.929612
hsa-miR-139-5p	5.93279	-0.0480531	0.932403
hsa-miR-138-5p	0.918583	-0.144125	0.949693
hsa-miR-1304-5p	2.06152	-0.13445	0.949693
hsa-miR-767-5p	1.20219	-0.119424	0.949693
hsa-miR-3690	0.30877	-0.111702	0.949693
hsa-miR-624-5p	2.64277	-0.0983637	0.949693
hsa-miR-412-5p	0.0233507	-0.0868616	0.949693
hsa-miR-4718	0.178146	-0.0868616	0.949693
hsa-miR-4745-3p	0.121613	-0.0632245	0.949693
hsa-miR-139-3p	-0.0331824	-0.0632245	0.949693
hsa-miR-2682-5p	-0.0331824	-0.0632245	0.949693
hsa-miR-4510	-0.0331824	-0.0632245	0.949693
hsa-miR-4668-5p	-0.0331824	-0.0632245	0.949693
hsa-miR-4731-5p	-0.0331824	-0.0632245	0.949693
hsa-miR-4744	-0.0331824	-0.0632245	0.949693
hsa-miR-6515-3p	-0.0331824	-0.0632245	0.949693
hsa-miR-654-5p	-0.0331824	-0.0632245	0.949693
hsa-miR-6751-3p	-0.0331824	-0.0632245	0.949693
hsa-miR-6850-5p	-0.0331824	-0.0632245	0.949693
hsa-miR-7705	-0.0331824	-0.0632245	0.949693
hsa-miR-939-5p	-0.0331824	-0.0632245	0.949693
hsa-miR-708-5p	6.20462	-0.0311527	0.949693
hsa-miR-221-5p	7.96852	0.0209001	0.949693
hsa-miR-210-5p	5.7897	0.047199	0.949693
hsa-miR-1263	-0.0331824	0.0563217	0.949693
hsa-miR-3140-5p	-0.0331824	0.0563217	0.949693
hsa-miR-513a-5p	-0.0331824	0.0563217	0.949693
hsa-miR-5189-5p	-0.0331824	0.0563217	0.949693
hsa-miR-526b-5p	-0.0331824	0.0563217	0.949693
hsa-miR-548ao-5p	-0.0331824	0.0563217	0.949693
hsa-miR-610	-0.0331824	0.0563217	0.949693
hsa-miR-6732-5p	-0.0331824	0.0563217	0.949693
hsa-miR-6772-3p	-0.0331824	0.0563217	0.949693
hsa-miR-6792-3p	-0.0331824	0.0563217	0.949693
hsa-miR-6823-3p	-0.0331824	0.0563217	0.949693
hsa-miR-92a-2-5p	-0.0331824	0.0563217	0.949693
hsa-miR-485-5p	0.121613	0.0615907	0.949693
hsa-miR-7114-3p	0.121613	0.0615907	0.949693
hsa-miR-5089-5p	0.153975	0.0615907	0.949693
hsa-miR-548aq-5p	0.153975	0.0615907	0.949693
hsa-miR-371b-5p	-0.0331824	0.0615907	0.949693
hsa-miR-4457	-0.0331824	0.0615907	0.949693
hsa-miR-4639-5p	-0.0331824	0.0615907	0.949693
hsa-miR-4747-3p	-0.0331824	0.0615907	0.949693
hsa-miR-605-5p	-0.0331824	0.0615907	0.949693
hsa-miR-6806-3p	-0.0331824	0.0615907	0.949693
hsa-miR-6877-5p	-0.0331824	0.0615907	0.949693
hsa-miR-7113-5p	-0.0331824	0.0615907	0.949693
hsa-miR-1-5p	2.64653	0.124315	0.949693
hsa-miR-2277-5p	1.26171	0.141614	0.949693
hsa-miR-451a	1.46111	-0.0663697	0.954421
hsa-miR-122-5p	4.06977	0.0400109	0.954421
hsa-miR-3130-5p	0.121613	0.0563217	0.954421
hsa-miR-4511	0.121613	0.0615907	0.954421
hsa-miR-548ae-5p	2.94641	0.0433074	0.955522
hsa-miR-6744-5p	0.431203	-0.0632245	0.957505
hsa-miR-4759	0.121613	0.0563217	0.957505
hsa-miR-7854-3p	0.520098	-0.0601028	0.961714
hsa-miR-676-3p	4.89459	0.0249469	0.961798
hsa-miR-656-3p	0.431203	0.0388354	0.975924
hsa-miR-1292-5p	0.487736	0.0430309	0.975924
hsa-miR-1180-5p	0.984484	0.0392596	0.977599
hsa-miR-548b-5p	0.677899	0.0497547	0.977599
hsa-miR-21-5p	17.6993	-0.00418765	0.978173
hsa-miR-548ay-5p	3.68377	-0.0274923	0.980665
hsa-miR-3157-5p	-0.000820657	-0.0228549	0.980665
hsa-miR-3685	-0.000820657	-0.0228549	0.980665
hsa-miR-6837-3p	-0.000820657	-0.0228549	0.980665
hsa-miR-4742-5p	0.153975	-0.0228549	0.980665
hsa-miR-1276	3.89388	0.0205266	0.980665
hsa-miR-29c-5p	1.30772	0.041795	0.980665
hsa-miR-3187-3p	0.186336	-0.0228549	0.984063
hsa-miR-6872-3p	-0.000820657	-0.0162756	0.984063
hsa-miR-6755-5p	0.153975	-0.0162756	0.984063
hsa-miR-26b-5p	13.8988	-0.00137837	0.984063
hsa-let-7a-5p	13.9261	0.00212298	0.984063
hsa-miR-380-3p	0.30877	-0.0135713	0.991541
hsa-miR-4419a	0.332941	0.0120953	0.992125
hsa-miR-552-5p	0.178146	-0.0103095	0.993459
hsa-miR-27b-5p	8.15209	-0.001284	0.995941
hsa-miR-1262	2.33948	-0.00369045	0.997526
hsa-miR-6505-5p	3.6497	0.00220057	0.997597
hsa-miR-194-5p	9.71421	0.000104347	0.999241

### Sheet: filetered on p<0.05
miRNA	AveExpr	logFC	adj.P.Val
hsa-miR-6861-3p	9.66642	4.26801	3.0075e-11
hsa-miR-4303	8.4028	5.03273	3.0075e-11
hsa-miR-4497	12.3986	4.57306	3.78244e-11
hsa-miR-3195	12.189	4.19364	5.16372e-11
hsa-miR-4301	13.0049	4.43008	5.16372e-11
hsa-miR-6836-3p	9.03871	5.21035	5.16372e-11
hsa-miR-4792	12.2832	3.98509	6.6396e-11
hsa-miR-1281	9.60633	4.04988	6.6396e-11
hsa-miR-619-5p	6.933	5.56295	8.44975e-11
hsa-miR-4443	7.94309	2.28754	1.29541e-10
hsa-miR-4281	8.40681	3.44282	1.43326e-10
hsa-miR-4488	12.3038	3.08593	1.55929e-10
hsa-miR-6087	9.74391	3.43853	1.72213e-10
hsa-miR-6126	10.7829	3.74013	1.72213e-10
hsa-miR-6724-5p	8.25308	4.39517	1.84057e-10
hsa-miR-4532	10.5446	4.04468	2.3073e-10
hsa-miR-7704	11.2725	3.5262	2.64042e-10
hsa-miR-320c	8.31329	3.48033	2.85816e-10
hsa-miR-320d	8.09495	3.64637	3.17724e-10
hsa-miR-7641	11.5592	3.81273	4.10479e-10
hsa-miR-4328	7.55485	4.44639	6.38206e-10
hsa-miR-4466	8.74045	2.95537	8.20119e-10
hsa-miR-1825	2.59213	5.28112	8.20119e-10
hsa-miR-423-5p	10.2722	-1.26279	1.1786e-09
hsa-miR-6790-3p	9.31949	3.13337	1.1786e-09
hsa-miR-4508	8.54057	2.13325	1.20628e-09
hsa-miR-3196	9.37722	2.76327	1.57651e-09
hsa-miR-1246	16.715	4.9277	1.59461e-09
hsa-miR-4478	2.74156	5.40536	2.99856e-09
hsa-miR-4516	7.91349	3.34743	4.56564e-09
hsa-miR-1248	5.71811	5.65788	4.75967e-09
hsa-miR-3178	8.08774	2.38558	6.12636e-09
hsa-miR-130b-5p	8.78644	-1.60009	7.53394e-09
hsa-miR-1275	6.66536	3.27051	8.0103e-09
hsa-miR-4737	2.76734	5.13144	8.0103e-09
hsa-miR-5701	6.51686	6.22183	8.0103e-09
hsa-miR-4314	6.53185	2.95073	8.22411e-09
hsa-miR-3656	8.11847	4.10073	8.58593e-09
hsa-miR-5096	6.66781	5.48076	1.05576e-08
hsa-miR-7108-5p	1.73598	4.76374	1.29846e-08
hsa-miR-3607-5p	3.77707	7.20803	1.61479e-08
hsa-miR-1307-5p	6.72369	3.32171	1.67334e-08
hsa-miR-4749-3p	1.57672	4.39898	3.55286e-08
hsa-miR-6132	6.12673	3.03867	5.3186e-08
hsa-miR-4455	4.68681	-5.57932	5.59934e-08
hsa-miR-566	2.48057	4.93499	6.25744e-08
hsa-miR-378d	7.05206	2.50258	6.25898e-08
hsa-miR-1273e	2.2344	5.2571	9.31841e-08
hsa-miR-7977	6.40531	-1.67827	9.7256e-08
hsa-miR-1261	8.20018	1.58457	9.7256e-08
hsa-miR-4791	7.34823	3.92784	9.7256e-08
hsa-miR-5585-3p	4.67451	6.68837	9.7256e-08
hsa-miR-664b-3p	4.91257	5.25328	1.22533e-07
hsa-miR-4485-3p	11.5555	-0.771024	1.37434e-07
hsa-miR-3181	7.1303	5.33206	1.40959e-07
hsa-miR-5703	6.31983	2.25011	1.53581e-07
hsa-miR-4417	2.35523	4.78952	1.53581e-07
hsa-miR-3687	4.36863	5.15175	3.43257e-07
hsa-miR-665	4.09925	5.64193	3.43618e-07
hsa-miR-3648	3.68073	5.86933	3.71952e-07
hsa-miR-3653-5p	6.09418	5.0563	7.06136e-07
hsa-miR-6776-5p	4.0292	5.07052	8.19663e-07
hsa-miR-663a	1.96126	4.11555	9.91866e-07
hsa-miR-5684	5.3141	3.02229	1.25426e-06
hsa-miR-320e	5.69729	2.561	1.25812e-06
hsa-miR-4433b-5p	0.919864	3.55051	1.46788e-06
hsa-miR-6763-5p	1.87785	4.0518	2.24499e-06
hsa-let-7i-5p	11.43	0.623099	2.829e-06
hsa-miR-23a-3p	9.11047	1.12172	2.92605e-06
hsa-miR-5585-5p	4.84984	3.97603	3.75165e-06
hsa-miR-146a-5p	6.85286	1.76525	4.72275e-06
hsa-miR-22-5p	9.9607	-0.75157	5.54209e-06
hsa-miR-8072	2.41422	4.16292	6.75772e-06
hsa-miR-490-5p	7.76877	1.33571	8.66247e-06
hsa-miR-6088	5.63317	2.37957	9.27971e-06
hsa-miR-4279	0.76457	3.31273	1.0503e-05
hsa-miR-5689	2.2601	3.33127	1.1787e-05
hsa-miR-302a-5p	7.98129	-0.912541	1.36748e-05
hsa-miR-190a-5p	7.2062	-1.14092	1.43379e-05
hsa-miR-191-5p	13.3957	-0.448173	1.90283e-05
hsa-miR-675-3p	4.21728	3.17635	1.90283e-05
hsa-miR-4299	3.307	3.42474	2.09776e-05
hsa-miR-4449	2.24068	4.26398	2.09776e-05
hsa-miR-486-5p	8.38956	-0.880221	2.36473e-05
hsa-miR-4472	1.39912	3.94003	3.06944e-05
hsa-miR-4634	1.46495	3.54283	3.15718e-05
hsa-miR-1306-5p	4.72694	-1.80598	3.97426e-05
hsa-miR-3610	3.28203	3.47277	4.65218e-05
hsa-miR-6787-3p	1.25749	-2.97018	5.23306e-05
hsa-miR-6873-3p	2.20283	3.42038	6.43091e-05
hsa-miR-660-5p	8.66914	-0.675328	6.57449e-05
hsa-miR-204-5p	9.07184	-0.755374	7.91436e-05
hsa-miR-181a-5p	13.5427	0.40985	7.98736e-05
hsa-miR-145-5p	12.7548	0.489836	8.88514e-05
hsa-miR-199a-5p	8.20201	-0.810582	9.47286e-05
hsa-miR-18a-5p	7.87574	-0.7772	9.47286e-05
hsa-miR-98-5p	9.52465	0.694149	0.000109435
hsa-miR-3182	5.85063	1.38797	0.000113868
hsa-miR-1224-5p	0.717663	3.12676	0.000113868
hsa-miR-1273f	1.84468	3.65868	0.000118396
hsa-miR-1180-3p	7.83535	-0.769925	0.000122523
hsa-miR-151a-5p	12.4501	-0.447033	0.000138043
hsa-miR-4783-5p	0.56357	2.62895	0.000144831
hsa-miR-5095	1.26438	3.18002	0.00015852
hsa-miR-1260b	10.4926	-0.905103	0.000167157
hsa-miR-6836-5p	3.65745	3.79184	0.000167157
hsa-miR-346	4.83262	-1.36192	0.000178506
hsa-miR-1260a	10.4128	-0.888163	0.000178506
hsa-miR-7150	2.04897	3.10593	0.000178506
hsa-miR-4463	2.96249	3.17721	0.000236164
hsa-miR-340-5p	10.8434	-0.564137	0.000243107
hsa-miR-372-3p	5.92525	-1.07778	0.0002489
hsa-miR-30e-5p	14.916	-0.232002	0.000251529
hsa-miR-30c-5p	14.2675	-0.237838	0.000261981
hsa-miR-425-5p	11.3742	-0.430982	0.000338316
hsa-miR-1908-5p	2.13491	-2.59011	0.000342081
hsa-miR-125a-5p	14.6128	-0.435685	0.000342081
hsa-miR-1225-5p	1.22715	2.95877	0.00035744
hsa-miR-99a-5p	11.6497	-0.427906	0.000368157
hsa-miR-4521	2.31938	-2.91596	0.000430909
hsa-miR-1914-5p	1.48154	-2.91057	0.000458576
hsa-miR-6747-3p	3.20051	-2.70797	0.000563419
hsa-miR-551b-5p	3.37721	-1.89282	0.000737086
hsa-miR-501-5p	7.71112	-0.716132	0.000737086
hsa-miR-6793-3p	0.840969	-2.51901	0.000761395
hsa-miR-371a-3p	2.08465	-2.58007	0.000786988
hsa-miR-186-5p	12.0014	-0.334263	0.000798686
hsa-miR-106b-5p	8.97747	-0.589164	0.000991205
hsa-miR-301b-5p	1.01372	-2.23507	0.00100892
hsa-miR-4430	0.994892	2.57107	0.00106096
hsa-miR-30a-5p	14.7454	-0.20178	0.00116063
hsa-miR-4284	7.28733	0.852431	0.00133164
hsa-miR-17-5p	8.30731	-0.676633	0.00137022
hsa-let-7e-5p	12.5164	-0.453149	0.00155506
hsa-miR-7151-3p	6.04353	-0.869633	0.00157836
hsa-miR-4530	0.742623	2.3907	0.0015921
hsa-miR-2110	4.2644	-1.78518	0.00161306
hsa-miR-4505	0.620103	2.3328	0.00171181
hsa-miR-29b-1-5p	1.67345	-2.03719	0.00218259
hsa-miR-374b-5p	11.299	0.534097	0.0022533
hsa-miR-106a-5p	5.35672	-1.29686	0.00232796
hsa-miR-15a-5p	7.3782	-0.856218	0.00232796
hsa-miR-504-5p	9.05933	-0.561568	0.00232796
hsa-miR-374a-5p	11.4071	0.549702	0.00239705
hsa-miR-612	0.438605	2.23356	0.00255471
hsa-miR-335-5p	10.5558	-0.384629	0.00256207
hsa-miR-20a-5p	8.42866	-0.53899	0.00264016
hsa-miR-1227-5p	0.918583	2.65606	0.00278619
hsa-miR-668-5p	0.408775	2.13124	0.00280285
hsa-miR-1268b	1.52171	-2.2322	0.00319945
hsa-miR-378i	7.97365	-0.591769	0.0039312
hsa-miR-93-5p	10.9493	-0.337482	0.0039312
hsa-miR-9500	4.68733	1.87905	0.00405858
hsa-miR-500a-5p	6.5396	-0.745538	0.00418142
hsa-let-7f-5p	13.3622	0.251553	0.00419998
hsa-let-7g-5p	13.127	0.204625	0.00490881
hsa-miR-345-5p	8.78583	-0.491105	0.00513477
hsa-miR-16-5p	12.5228	-0.239336	0.00589995
hsa-miR-378c	7.79345	-0.569472	0.00613397
hsa-miR-424-5p	9.3562	-0.534246	0.00613397
hsa-miR-718	0.30877	1.78402	0.00628619
hsa-miR-3180-5p	1.26992	-2.20157	0.00629318
hsa-miR-125b-5p	14.2413	-0.258042	0.00712832
hsa-miR-885-5p	3.12914	-2.28598	0.00742652
hsa-miR-34a-5p	9.66078	-0.377271	0.00742652
hsa-miR-548ba	0.894412	-1.86093	0.00798133
hsa-miR-6845-3p	0.276408	1.67862	0.00798133
hsa-miR-7151-5p	5.39731	-0.85015	0.00883938
hsa-miR-6756-3p	0.635437	2.29199	0.00891702
hsa-miR-1910-5p	1.06285	-2.04657	0.0089837
hsa-miR-4687-5p	0.365303	1.97114	0.00899981
hsa-miR-574-5p	8.26119	0.658075	0.00906581
hsa-miR-148a-5p	5.08413	-1.02212	0.00949183
hsa-miR-181d-5p	7.48771	0.60352	0.00957615
hsa-miR-214-5p	2.4682	-2.08904	0.00978454
hsa-miR-26a-5p	14.801	-0.13586	0.0100984
hsa-miR-92a-1-5p	1.66934	-2.08101	0.010268
hsa-miR-362-5p	9.32726	-0.395109	0.010552
hsa-miR-548ah-5p	0.978122	2.26978	0.0105792
hsa-miR-330-5p	5.96164	0.714921	0.0109144
hsa-miR-24-3p	13.1743	0.367449	0.0110759
hsa-miR-15b-5p	10.1936	-0.269818	0.011919
hsa-miR-548d-5p	3.96686	1.2221	0.011919
hsa-miR-3173-5p	2.61952	-1.82816	0.0129964
hsa-miR-129-5p	5.1754	-0.977831	0.0132818
hsa-miR-7153-3p	0.640806	2.41494	0.0132818
hsa-miR-769-5p	7.72034	-0.52421	0.013376
hsa-miR-1277-5p	4.76268	-1.0908	0.014528
hsa-miR-4297	0.30877	1.78766	0.0155412
hsa-miR-302c-5p	1.90495	-2.14076	0.015748
hsa-miR-205-5p	7.01545	-0.674367	0.015748
hsa-miR-30d-5p	15.82	-0.195695	0.015748
hsa-miR-4286	7.79126	0.586882	0.0160484
hsa-miR-23b-5p	5.30019	-0.910933	0.0166654
hsa-miR-499a-5p	14.5669	-0.185132	0.0173865
hsa-miR-28-5p	11.1802	-0.262648	0.0213148
hsa-miR-10b-5p	6.52662	-0.636998	0.0218223
hsa-miR-484	9.37018	-0.322317	0.0222291
hsa-miR-1291	0.889227	1.98018	0.0222291
hsa-miR-671-5p	5.67257	-0.729792	0.0233106
hsa-miR-185-5p	9.50217	-0.367264	0.0233106
hsa-miR-1285-5p	2.15367	2.31039	0.0233106
hsa-miR-942-5p	3.9225	-1.51273	0.0243386
hsa-miR-196a-5p	0.707255	1.80026	0.0246238
hsa-miR-362-3p	6.21099	-0.648266	0.0253341
hsa-miR-10a-5p	9.94254	-0.34336	0.0253341
hsa-miR-450a-5p	9.22451	-0.389569	0.0254366
hsa-miR-146b-5p	8.42423	-0.390843	0.0256596
hsa-miR-6796-3p	1.51811	2.60504	0.0260088
hsa-miR-181b-5p	12.3362	0.236352	0.0262045
hsa-miR-148a-3p	7.08222	-0.508661	0.0273082
hsa-miR-320b	11.0606	-0.256241	0.0274337
hsa-miR-4650-5p	4.89812	-0.91235	0.0276207
hsa-miR-188-5p	2.89147	-1.91865	0.0278349
hsa-miR-4454	2.56932	-2.04468	0.028321
hsa-miR-1269b	6.20027	-0.514669	0.0286941
hsa-miR-302d-5p	0.891759	-1.80182	0.0319039
hsa-miR-6852-3p	1.50227	-1.71899	0.03199
hsa-miR-339-5p	7.20341	0.523926	0.0333479
hsa-miR-192-5p	9.6132	-0.305396	0.0364416
hsa-miR-208a-3p	7.48864	-0.510704	0.0368979
hsa-miR-3126-5p	0.153975	1.72419	0.0384509
hsa-miR-4426	0.463565	1.72732	0.0384509
hsa-miR-4285	0.178146	1.38453	0.0395615
hsa-miR-1267	0.153975	1.72732	0.0404683
hsa-miR-4444	0.332941	1.38453	0.0405532
hsa-miR-4784	0.121613	1.63025	0.0431919
hsa-miR-548q	0.121613	1.63025	0.0431919
hsa-miR-324-5p	7.09557	-0.370674	0.0448407
hsa-miR-149-5p	10.5502	-0.271031	0.0448407
hsa-miR-410-5p	0.153975	1.32053	0.0453663
hsa-miR-4485-5p	7.30762	-0.413623	0.0461646
hsa-miR-27a-5p	5.43757	-0.732987	0.0463031
hsa-miR-4327	0.30877	1.3174	0.0463031
hsa-miR-1247-5p	0.718365	-1.72107	0.0463871
hsa-miR-4423-5p	2.55626	-1.44029	0.0463871
hsa-miR-361-5p	11.0665	-0.230953	0.0468911
hsa-miR-4787-5p	0.121613	1.63553	0.0472933
hsa-miR-4770	0.121613	1.23108	0.0474714
hsa-miR-6723-5p	0.740794	1.63025	0.0481753
hsa-miR-6741-3p	0.352242	1.50726	0.0484762

### Sheet: fileterd p<0.05 and logFC 1.5
miRNA	AveExpr	logFC	adj.P.Val
hsa-miR-6861-3p	9.66642	4.26801	3.0075e-11
hsa-miR-4303	8.4028	5.03273	3.0075e-11
hsa-miR-4497	12.3986	4.57306	3.78244e-11
hsa-miR-3195	12.189	4.19364	5.16372e-11
hsa-miR-4301	13.0049	4.43008	5.16372e-11
hsa-miR-6836-3p	9.03871	5.21035	5.16372e-11
hsa-miR-4792	12.2832	3.98509	6.6396e-11
hsa-miR-1281	9.60633	4.04988	6.6396e-11
hsa-miR-619-5p	6.933	5.56295	8.44975e-11
hsa-miR-4443	7.94309	2.28754	1.29541e-10
hsa-miR-4281	8.40681	3.44282	1.43326e-10
hsa-miR-4488	12.3038	3.08593	1.55929e-10
hsa-miR-6087	9.74391	3.43853	1.72213e-10
hsa-miR-6126	10.7829	3.74013	1.72213e-10
hsa-miR-6724-5p	8.25308	4.39517	1.84057e-10
hsa-miR-4532	10.5446	4.04468	2.3073e-10
hsa-miR-7704	11.2725	3.5262	2.64042e-10
hsa-miR-320c	8.31329	3.48033	2.85816e-10
hsa-miR-320d	8.09495	3.64637	3.17724e-10
hsa-miR-7641	11.5592	3.81273	4.10479e-10
hsa-miR-4328	7.55485	4.44639	6.38206e-10
hsa-miR-4466	8.74045	2.95537	8.20119e-10
hsa-miR-1825	2.59213	5.28112	8.20119e-10
hsa-miR-6790-3p	9.31949	3.13337	1.1786e-09
hsa-miR-4508	8.54057	2.13325	1.20628e-09
hsa-miR-3196	9.37722	2.76327	1.57651e-09
hsa-miR-1246	16.715	4.9277	1.59461e-09
hsa-miR-4478	2.74156	5.40536	2.99856e-09
hsa-miR-4516	7.91349	3.34743	4.56564e-09
hsa-miR-1248	5.71811	5.65788	4.75967e-09
hsa-miR-3178	8.08774	2.38558	6.12636e-09
hsa-miR-130b-5p	8.78644	-1.60009	7.53394e-09
hsa-miR-1275	6.66536	3.27051	8.0103e-09
hsa-miR-4737	2.76734	5.13144	8.0103e-09
hsa-miR-5701	6.51686	6.22183	8.0103e-09
hsa-miR-4314	6.53185	2.95073	8.22411e-09
hsa-miR-3656	8.11847	4.10073	8.58593e-09
hsa-miR-5096	6.66781	5.48076	1.05576e-08
hsa-miR-7108-5p	1.73598	4.76374	1.29846e-08
hsa-miR-3607-5p	3.77707	7.20803	1.61479e-08
hsa-miR-1307-5p	6.72369	3.32171	1.67334e-08
hsa-miR-4749-3p	1.57672	4.39898	3.55286e-08
hsa-miR-6132	6.12673	3.03867	5.3186e-08
hsa-miR-4455	4.68681	-5.57932	5.59934e-08
hsa-miR-566	2.48057	4.93499	6.25744e-08
hsa-miR-378d	7.05206	2.50258	6.25898e-08
hsa-miR-1273e	2.2344	5.2571	9.31841e-08
hsa-miR-7977	6.40531	-1.67827	9.7256e-08
hsa-miR-1261	8.20018	1.58457	9.7256e-08
hsa-miR-4791	7.34823	3.92784	9.7256e-08
hsa-miR-5585-3p	4.67451	6.68837	9.7256e-08
hsa-miR-664b-3p	4.91257	5.25328	1.22533e-07
hsa-miR-3181	7.1303	5.33206	1.40959e-07
hsa-miR-5703	6.31983	2.25011	1.53581e-07
hsa-miR-4417	2.35523	4.78952	1.53581e-07
hsa-miR-3687	4.36863	5.15175	3.43257e-07
hsa-miR-665	4.09925	5.64193	3.43618e-07
hsa-miR-3648	3.68073	5.86933	3.71952e-07
hsa-miR-3653-5p	6.09418	5.0563	7.06136e-07
hsa-miR-6776-5p	4.0292	5.07052	8.19663e-07
hsa-miR-663a	1.96126	4.11555	9.91866e-07
hsa-miR-5684	5.3141	3.02229	1.25426e-06
hsa-miR-320e	5.69729	2.561	1.25812e-06
hsa-miR-4433b-5p	0.919864	3.55051	1.46788e-06
hsa-miR-6763-5p	1.87785	4.0518	2.24499e-06
hsa-miR-5585-5p	4.84984	3.97603	3.75165e-06
hsa-miR-146a-5p	6.85286	1.76525	4.72275e-06
hsa-miR-8072	2.41422	4.16292	6.75772e-06
hsa-miR-6088	5.63317	2.37957	9.27971e-06
hsa-miR-4279	0.76457	3.31273	1.0503e-05
hsa-miR-5689	2.2601	3.33127	1.1787e-05
hsa-miR-675-3p	4.21728	3.17635	1.90283e-05
hsa-miR-4299	3.307	3.42474	2.09776e-05
hsa-miR-4449	2.24068	4.26398	2.09776e-05
hsa-miR-4472	1.39912	3.94003	3.06944e-05
hsa-miR-4634	1.46495	3.54283	3.15718e-05
hsa-miR-1306-5p	4.72694	-1.80598	3.97426e-05
hsa-miR-3610	3.28203	3.47277	4.65218e-05
hsa-miR-6787-3p	1.25749	-2.97018	5.23306e-05
hsa-miR-6873-3p	2.20283	3.42038	6.43091e-05
hsa-miR-1224-5p	0.717663	3.12676	0.000113868
hsa-miR-1273f	1.84468	3.65868	0.000118396
hsa-miR-4783-5p	0.56357	2.62895	0.000144831
hsa-miR-5095	1.26438	3.18002	0.00015852
hsa-miR-6836-5p	3.65745	3.79184	0.000167157
hsa-miR-7150	2.04897	3.10593	0.000178506
hsa-miR-4463	2.96249	3.17721	0.000236164
hsa-miR-1908-5p	2.13491	-2.59011	0.000342081
hsa-miR-1225-5p	1.22715	2.95877	0.00035744
hsa-miR-4521	2.31938	-2.91596	0.000430909
hsa-miR-1914-5p	1.48154	-2.91057	0.000458576
hsa-miR-6747-3p	3.20051	-2.70797	0.000563419
hsa-miR-551b-5p	3.37721	-1.89282	0.000737086
hsa-miR-6793-3p	0.840969	-2.51901	0.000761395
hsa-miR-371a-3p	2.08465	-2.58007	0.000786988
hsa-miR-301b-5p	1.01372	-2.23507	0.00100892
hsa-miR-4430	0.994892	2.57107	0.00106096
hsa-miR-4530	0.742623	2.3907	0.0015921
hsa-miR-2110	4.2644	-1.78518	0.00161306
hsa-miR-4505	0.620103	2.3328	0.00171181
hsa-miR-29b-1-5p	1.67345	-2.03719	0.00218259
hsa-miR-612	0.438605	2.23356	0.00255471
hsa-miR-1227-5p	0.918583	2.65606	0.00278619
hsa-miR-668-5p	0.408775	2.13124	0.00280285
hsa-miR-1268b	1.52171	-2.2322	0.00319945
hsa-miR-9500	4.68733	1.87905	0.00405858
hsa-miR-718	0.30877	1.78402	0.00628619
hsa-miR-3180-5p	1.26992	-2.20157	0.00629318
hsa-miR-885-5p	3.12914	-2.28598	0.00742652
hsa-miR-548ba	0.894412	-1.86093	0.00798133
hsa-miR-6845-3p	0.276408	1.67862	0.00798133
hsa-miR-6756-3p	0.635437	2.29199	0.00891702
hsa-miR-1910-5p	1.06285	-2.04657	0.0089837
hsa-miR-4687-5p	0.365303	1.97114	0.00899981
hsa-miR-214-5p	2.4682	-2.08904	0.00978454
hsa-miR-92a-1-5p	1.66934	-2.08101	0.010268
hsa-miR-548ah-5p	0.978122	2.26978	0.0105792
hsa-miR-3173-5p	2.61952	-1.82816	0.0129964
hsa-miR-7153-3p	0.640806	2.41494	0.0132818
hsa-miR-4297	0.30877	1.78766	0.0155412
hsa-miR-302c-5p	1.90495	-2.14076	0.015748
hsa-miR-1291	0.889227	1.98018	0.0222291
hsa-miR-1285-5p	2.15367	2.31039	0.0233106
hsa-miR-942-5p	3.9225	-1.51273	0.0243386
hsa-miR-196a-5p	0.707255	1.80026	0.0246238
hsa-miR-6796-3p	1.51811	2.60504	0.0260088
hsa-miR-188-5p	2.89147	-1.91865	0.0278349
hsa-miR-4454	2.56932	-2.04468	0.028321
hsa-miR-302d-5p	0.891759	-1.80182	0.0319039
hsa-miR-6852-3p	1.50227	-1.71899	0.03199
hsa-miR-3126-5p	0.153975	1.72419	0.0384509
hsa-miR-4426	0.463565	1.72732	0.0384509
hsa-miR-1267	0.153975	1.72732	0.0404683
hsa-miR-4784	0.121613	1.63025	0.0431919
hsa-miR-548q	0.121613	1.63025	0.0431919
hsa-miR-1247-5p	0.718365	-1.72107	0.0463871
hsa-miR-4787-5p	0.121613	1.63553	0.0472933
hsa-miR-6723-5p	0.740794	1.63025	0.0481753
hsa-miR-6741-3p	0.352242	1.50726	0.0484762
